# The human nose organoid respiratory virus model: an ex-vivo human challenge model to study RSV and SARS-CoV-2 pathogenesis and evaluate therapeutics

**DOI:** 10.1101/2021.07.28.453844

**Authors:** Anubama Rajan, Ashley Morgan Weaver, Gina Marie Aloisio, Joseph Jelinski, Hannah L. Johnson, Susan F. Venable, Trevor McBride, Letisha Aideyan, Felipe-Andrés Piedra, Xunyan Ye, Ernestina Melicoff-Portillo, Malli Rama Kanthi Yerramilli, Xi-Lei Zeng, Michael A Mancini, Fabio Stossi, Anthony W. Maresso, Shalaka A. Kotkar, Mary K. Estes, Sarah Blutt, Vasanthi Avadhanula, Pedro A. Piedra

## Abstract

There is an unmet need for pre-clinical models to understand the pathogenesis of human respiratory viruses; and predict responsiveness to immunotherapies. Airway organoids can serve as an ex-vivo human airway model to study respiratory viral pathogenesis; however, they rely on invasive techniques to obtain patient samples. Here, we report a non-invasive technique to generate human nose organoids (HNOs) as an alternate to biopsy derived organoids. We made air liquid interface (ALI) cultures from HNOs and assessed infection with two major human respiratory viruses, respiratory syncytial virus (RSV) and severe acute respiratory syndrome coronavirus-2 (SARS-CoV-2). Infected HNO-ALI cultures recapitulate aspects of RSV and SARS-CoV-2 infection, including viral shedding, ciliary damage, innate immune responses, and mucus hyper-secretion. Next, we evaluated the feasibility of the HNO-ALI respiratory virus model system to test the efficacy of palivizumab to prevent RSV infection. Palivizumab was administered in the basolateral compartment (circulation) while viral infection occurred in the apical ciliated cells (airways), simulating the events in infants. In our model, palivizumab effectively prevented RSV infection in a concentration dependent manner. Thus, the HNO-ALI model can serve as an alternate to lung organoids to study respiratory viruses and testing therapeutics.
