## Appendix 3 for "The human nose organoid respiratory virus model: an ex-vivo human challenge model to study RSV and SARS-CoV-2 pathogenesis and evaluate therapeutics"

### Sheet: WIP_Anu
Name
		IL-33	TRAIL	TSLP	MMP-9	MMP7	I-TAC/CXCL11	IL-29/IFN λ1	BAFF/BLyS	HMGB1/HMG1	TIMP-1	TGFβ 1	Eotaxin	FGF-2	G-CSF	GM-CSF	IL-1 α	IL-1β	IL-17E/IL-25	IL-6	IL-8	IP-10	MCP-1	MCP-3	MIG/CXCL9	MIP-1 α	MIP-1 β	RANTES	TNF α	VEGF-A
	Sample	pg/ml	pg/ml	pg/ml	pg/ml	pg/ml	pg/ml	pg/ml	ng/ml	ng/ml	pg/ml	pg/ml	pg/ml	pg/ml	pg/ml	pg/ml	pg/ml	pg/ml	pg/ml	pg/ml	pg/ml	pg/ml	pg/ml	pg/ml	pg/ml	pg/ml	pg/ml	pg/ml	pg/ml	pg/ml
HNO2P12 MK 24HR AP-pooled	39	<18.70↓	<9.58↓	<8.62↓	1565	7303	<2.27↓	65.48	<0.34↓	<129.57↓	364.26	57.04	<2.93↓	<27.80↓	52.11	<1.48↓	<4.27↓	1.04	<29.41↓	0.56	398.38	4.69	11.58	<8.23↓	<5.61↓	<4.02↓	<0.48↓	<1.11↓	<5.47↓	17.82
HNO2P12 MK 24HR BL-pooled	40	<18.70↓	<9.58↓	<8.62↓	389.55	770.08	<2.27↓	65.48	<0.34↓	<129.57↓	2411	8.25	<2.93↓	127.52	14.95	<1.48↓	<4.27↓	<0.88↓	<29.41↓	0.27	320.4	31.72	4.34	<8.23↓	<5.61↓	<4.02↓	<0.48↓	<1.11↓	<5.47↓	556.2
HNO2P12 RSVA ONT 24HR AP1	41	<18.70↓	<9.58↓	<8.62↓	288.72	2301	<2.27↓	<46.85↓	<0.34↓	<129.57↓	538.96	89.79	<2.93↓	<27.80↓	78.67	<1.48↓	<4.27↓	<0.88↓	<29.41↓	2.52	581.01	7.88	23.06	<8.23↓	<5.61↓	<4.02↓	<0.48↓	<1.11↓	<5.47↓	28.6
HNO2P12 RSVA ONT 24HR AP2	42	<18.70↓	9.69	<8.62↓	1212	5878	2.72	65.48	<0.34↓	<129.57↓	729.82	106.88	<2.93↓	<27.80↓	48.12	<1.48↓	<4.27↓	1.04	<29.41↓	2.55	621.83	13.31	21.28	<8.23↓	<5.61↓	<4.02↓	0.51	<1.11↓	<5.47↓	27.17
HNO2P12 RSVA ONT 24HR BL1	43	<18.70↓	<9.58↓	<8.62↓	330.11	<705.86↓	<2.27↓	<46.85↓	<0.34↓	<129.57↓	3413	10.08	<2.93↓	<27.80↓	8.16	<1.48↓	<4.27↓	1.04	<29.41↓	0.2	304.4	12.27	<2.85↓	<8.23↓	<5.61↓	<4.02↓	<0.48↓	<1.11↓	<5.47↓	617.66
HNO2P12 RSVA ONT 24HR BL2	44	<18.70↓	<9.58↓	<8.62↓	173.02	<705.86↓	<2.27↓	<46.85↓	<0.34↓	<129.57↓	1379	6.39	<2.93↓	<27.80↓	<3.89↓	<1.48↓	<4.27↓	1.04	<29.41↓	<0.17↓	166.11	7.67	<2.85↓	<8.23↓	<5.61↓	<4.02↓	<0.48↓	<1.11↓	<5.47↓	373.14
HNO2P12 RSVB BA 24HR AP1	45	<18.70↓	<9.58↓	<8.62↓	1181	7149	<2.27↓	65.48	<0.34↓	<129.57↓	356.66	83.81	<2.93↓	<27.80↓	65.99	<1.48↓	<4.27↓	<0.88↓	<29.41↓	1.33	403.34	5.19	15.25	<8.23↓	<5.61↓	<4.02↓	<0.48↓	<1.11↓	<5.47↓	20.58
HNO2P12 RSVB BA 24HR AP2	46	<18.70↓	12.59	<8.62↓	1696	10495	<2.27↓	<46.85↓	<0.34↓	<129.57↓	669.61	128.46	<2.93↓	<27.80↓	164.52	<1.48↓	<4.27↓	1.04	<29.41↓	3.09	1315	17.85	62.86	<8.23↓	<5.61↓	<4.02↓	<0.48↓	1.58	<5.47↓	39.77
HNO2P12 RSVB BA 24HR BL1	47	<18.70↓	<9.58↓	<8.62↓	221.95	<705.86↓	<2.27↓	65.48	<0.34↓	<129.57↓	2225	8.25	<2.93↓	55.97	8.16	<1.48↓	<4.27↓	<0.88↓	<29.41↓	0.2	250.31	16.35	3.01	<8.23↓	<5.61↓	<4.02↓	<0.48↓	<1.11↓	<5.47↓	607.69
HNO2P12 RSVB BA 24HR BL2	48	<18.70↓	<9.58↓	<8.62↓	212.26	<705.86↓	<2.27↓	<46.85↓	<0.34↓	<129.57↓	1901	8.25	<2.93↓	95.04	7.39	<1.48↓	<4.27↓	1.04	<29.41↓	0.2	268.1	7.46	<2.85↓	<8.23↓	<5.61↓	<4.02↓	<0.48↓	<1.11↓	<5.47↓	624.23
HNO2P12 MK 48HR AP-Pooled	49	<18.70↓	<9.58↓	<8.62↓	968.46	4323	2.72	65.48	<0.34↓	<129.57↓	707.14	58.03	<2.93↓	<27.80↓	87.33	1.95	<4.27↓	<0.88↓	<29.41↓	0.69	723.79	13.7	9.16	<8.23↓	<5.61↓	<4.02↓	<0.48↓	1.11	<5.47↓	37.81
HNO2P12 MK 48HR BL-Pooled	50	<18.70↓	<9.58↓	<8.62↓	392.62	1228	<2.27↓	65.48	<0.34↓	<129.57↓	3509	55.04	<2.93↓	<27.80↓	24.33	2.25	<4.27↓	1.19	<29.41↓	0.27	561.72	60.45	6.98	<8.23↓	<5.61↓	<4.02↓	0.51	1.49	<5.47↓	628.96
HNO2P12 RSVA ONT 48HR AP1	51	<18.70↓	14.63	<8.62↓	757.94	1897	13.71	65.48	<0.34↓	<129.57↓	1022	106.24	4.16	<27.80↓	75.76	<1.48↓	5.82	1.04	<29.41↓	1.43	1092	50.54	10.94	<8.23↓	<5.61↓	<4.02↓	0.51	4.01	<5.47↓	39.28
HNO2P12 RSVA ONT 48HR AP2	52	<18.70↓	22.47	<8.62↓	922.42	3460	19.25	<46.85↓	<0.34↓	<129.57↓	885.91	80.7	4.16	<27.80↓	432.82	2.71	8.26	1.34	<29.41↓	1.8	973.92	105.31	17.22	<8.23↓	7.46	<4.02↓	0.51	3.58	<5.47↓	70.66
HNO2P12 RSVA ONT 48HR BL1	53	<18.70↓	<9.58↓	<8.62↓	555.33	1460	3.44	86.05	<0.34↓	<129.57↓	3615	17.05	<2.93↓	<27.80↓	89.23	1.59	<4.27↓	1.67	<29.41↓	0.31	1498	1089	12.48	<8.23↓	21.27	<4.02↓	0.93	5.52	<5.47↓	1058
HNO2P12 RSVA ONT 48HR BL2	54	<18.70↓	<9.58↓	<8.62↓	381.87	1269	2.72	65.48	<0.34↓	<129.57↓	3263	15.37	<2.93↓	<27.80↓	89.23	2.18	<4.27↓	1.34	<29.41↓	0.27	858.27	1019	7.78	<8.23↓	18.79	<4.02↓	0.93	3.24	<5.47↓	879.84
HNO2P12 RSVB BA 48HR AP1	55	<18.70↓	32.26	<8.62↓	1112	5131	51.96	65.48	<0.34↓	<129.57↓	815.55	86.84	3.75	<27.80↓	338.61	1.88	7.34	1.04	<29.41↓	2.22	1008	263.48	20.37	<8.23↓	12.69	<4.02↓	0.51	6.98	<5.47↓	39.28
HNO2P12 RSVB BA 48HR AP2	56	<18.70↓	25.26	<8.62↓	1505	5444	39.84	65.48	<0.34↓	<129.57↓	884.51	83.81	3.75	<27.80↓	556.7	2.4	9.1	1.67	<29.41↓	2.66	1436	171.29	33.22	<8.23↓	9.74	<4.02↓	0.93	4.77	<5.47↓	52.63
HNO2P12 RSVB BA 48HR BL1	57	<18.70↓	<9.58↓	<8.62↓	367.24	904.79	7.3	205.06	<0.34↓	<129.57↓	3777	11.88	3.33	<27.80↓	32.17	2.33	<4.27↓	1.67	<29.41↓	0.29	715	1693	6.15	<8.23↓	32.53	<4.02↓	1.32	4.96	<5.47↓	691.75
HNO2P12 RSVB BA 48HR BL2	58	<18.70↓	<9.58↓	<8.62↓	304.4	<705.86↓	3.44	86.05	<0.34↓	<129.57↓	3386	11.88	<2.93↓	<27.80↓	9.77	1.7	<4.27↓	1.34	<29.41↓	0.27	553.31	1005	6.57	<8.23↓	17.56	<4.02↓	0.93	3.82	<5.47↓	529.13
HNO2P12 MK 5Day AP1	59	<18.70↓	12.37	<8.62↓	1505	4075	3.44	<46.85↓	<0.34↓	<129.57↓	1116	149.63	<2.93↓	<27.80↓	8.16	<1.48↓	12.46	1.04	<29.41↓	0.51	1168	13.86	8.08	<8.23↓	<5.61↓	<4.02↓	0.51	<1.11↓	<5.47↓	16.02
HNO2P12 MK 5Day AP2	60	<18.70↓	<9.58↓	<8.62↓	395.69	951.88	<2.27↓	<46.85↓	<0.34↓	<129.57↓	537.54	98.95	<2.93↓	<27.80↓	8.96	1.59	<4.27↓	1.04	<29.41↓	0.43	729.86	16.35	9.73	<8.23↓	<5.61↓	<4.02↓	<0.48↓	<1.11↓	<5.47↓	19.65
HNO2P12 MK 5Day BL1	61	<18.70↓	<9.58↓	<8.62↓	748.84	4341	<2.27↓	<46.85↓	<0.34↓	<129.57↓	4104	29.21	3.33	<27.80↓	233.7	8.41	<4.27↓	1.67	<29.41↓	0.39	2393	433.24	23.72	<8.23↓	13.89	<4.02↓	0.93	4.49	<5.47↓	1178
HNO2P12 MK 5Day BL2	62	<18.70↓	<9.58↓	<8.62↓	344.85	1766	<2.27↓	<46.85↓	<0.34↓	<129.57↓	706.74	6.39	<2.93↓	<27.80↓	7.39	2.48	<4.27↓	1.04	<29.41↓	0.2	448.19	53.95	5.1	<8.23↓	<5.61↓	<4.02↓	<0.48↓	1.11	<5.47↓	301.39
HNO2P12 RSVA ONT 5Day AP1	63	<18.70↓	417.54	<8.62↓	642.98	2660	141.2	382.7	<0.34↓	<129.57↓	1205	76.7	8	<27.80↓	175.42	3.11	82.79	2.39	<29.41↓	56.4	4013	12365	14.91	17.71	203.15	<4.02↓	2.04	147.8	6.2	98.41
HNO2P12 RSVA ONT 5Day AP2	64	<18.70↓	312.26	<8.62↓	2135	3770	537.51	1102	<0.34↓	<129.57↓	1404	101.64	10.1	192.42	209.11	4.01	86.04	2.39	<29.41↓	49.55	3977	12222	30.06	24.53	241.69	<4.02↓	2.38	181.99	7.25	156.9
HNO2P12 RSVA ONT 5Day BL1	65	<18.70↓	88.35	<8.62↓	242.8	1897	1034	4212	<0.34↓	<129.57↓	9408	34.59	3.75	<27.80↓	130.69	2.48	5.97	1.67	<29.41↓	1.23	3930	4582	24.95	15.85	181.66	6.62	4.87	75.63	12.26	1125
HNO2P12 RSVA ONT 5Day BL2	66	<18.70↓	97.54	<8.62↓	374.18	2675	559.06	2920	<0.34↓	<129.57↓	7813	31.95	5.36	<27.80↓	505.34	5.4	14.18	2.78	<29.41↓	2.68	4018	4903	83.08	16.79	596.7	8.54	13.15	217.87	37.43	3821
HNO2P12 RSVB BA 5Day AP1	67	<18.70↓	251.04	<8.62↓	633.91	<705.86↓	243.76	1361	<0.34↓	<129.57↓	2063	86.84	4.56	<27.80↓	11.44	<1.48↓	13.08	1.34	<29.41↓	3.59	1073	141.07	5.52	<8.23↓	20.34	<4.02↓	0.51	13.77	<5.47↓	9.13
HNO2P12 RSVB BA 5Day AP2	68	<18.70↓	236.81	<8.62↓	635.42	2864	265.57	1811	<0.34↓	<129.57↓	1248	66.45	11.11	<27.80↓	72.84	<1.48↓	62.68	1.67	<29.41↓	18.39	3482	4096	14.06	13.92	138.9	<4.02↓	1.69	60.23	<5.47↓	47.67
HNO2P12 RSVB BA 5Day BL1	69	<18.70↓	122.3	<8.62↓	435.45	4497	557.04	2682	<0.34↓	<129.57↓	6399	27.81	4.96	<27.80↓	499.27	4.09	12.77	2.78	<29.41↓	1.74	4105	4976	54.31	15.85	583.92	8.54	8.99	144.59	31.63	3857
HNO2P12 RSVB BA 5Day BL2	70	<18.70↓	118.87	<8.62↓	497.79	3628	824.58	3025	<0.34↓	<129.57↓	5527	38.38	4.56	<27.80↓	726.83	6.83	17.8	2.39	<29.41↓	2.22	3704	4307	81.24	17.71	725.12	7.28	11.77	200.95	36.85	4918
HNO2P12 MK 10Day AP-Pooled	71	<18.70↓	<9.58↓	<8.62↓	1544	2907	<2.27↓	<46.85↓	<0.34↓	<129.57↓	510.01	97.58	<2.93↓	<27.80↓	12.3	<1.48↓	40.98	<0.88↓	<29.41↓	0.43	715.98	4.43	12.66	<8.23↓	<5.61↓	<4.02↓	<0.48↓	<1.11↓	<5.47↓	14.68
HNO2P12 MK 10Day BL-Pooled	72	<18.70↓	<9.58↓	<8.62↓	729.16	5421	<2.27↓	<46.85↓	<0.34↓	<129.57↓	4118	44.31	3.75	<27.80↓	368.73	10.12	4.35	1.67	<29.41↓	0.31	3394	461.36	40.94	9.78	23.14	<4.02↓	1.32	3.34	<5.47↓	2155
HNO2P12 RSVA ONT 10Day AP-Pooled	73	<18.70↓	62.5	<8.62↓	1166	2083	121.86	1682	<0.34↓	<129.57↓	1922	77.51	<2.93↓	<27.80↓	5.9	<1.48↓	45.49	1.04	<29.41↓	5.6	2076	407.53	6.77	<8.23↓	13.29	<4.02↓	0.51	12.52	<5.47↓	12.49
HNO2P12 RSVA ONT 10Day BL-Pooled	74	<18.70↓	74.53	<8.62↓	305.96	4088	873.16	3532	<0.34↓	<129.57↓	9381	34.59	5.36	<27.80↓	1356	8.68	59.59	2.78	<29.41↓	5.94	4075	9075	96.26	18.61	881.58	9.72	9.29	131.7	60.86	7027
HNO2P12 RSVB BA 10Day AP-Pooled	<18.70↓	70.37	<8.62↓	1179	2755	108.68	2065	<0.34↓	<129.57↓	2121	98.95	8.89	<27.80↓	65.99	<1.48↓	130.25	1.67	<29.41↓	15.41	3604	2379	16.41	11.9	73.17	<4.02↓	1.69	38.26	5.69	77.2	12.49
HNO2P12 RSVB BA 10Day BL-Pooled	<18.70↓	88.47	<8.62↓	424.76	4088	796.31	2804	<0.34↓	<129.57↓	8331	37.14	5.75	<27.80↓	559.06	5.01	33.5	2.78	<29.41↓	1.54	3928	8673	51.56	16.32	652.85	<4.02↓	5.77	69.19	31.63	5104	7027
									High Bkgd
					MMP-9	MMP7	I-TAC/CXCL11	IL-29/IFN λ1	BAFF/BLyS	HMGB1/HMG1	TIMP-1	TGFβ 1	Eotaxin	FGF-2	G-CSF	GM-CSF	IL-1 α	IL-1β	IL-17E/IL-25	IL-6	IL-8	IP-10	MCP-1	MCP-3	MIG/CXCL9	MIP-1 α	MIP-1 β	RANTES	TNF α	VEGF-A
HNO2-6hr-ap1					1988	2521	2.92	32.29			1836	9.49	6.84	717.66	260.23	1.49	10.6	1.5		7.08	1319	63.26	8.23		9.36	1.23	1.01	3.47	5.64	21.54
HNO2-6hr-ap2					2616.16	6199	3.66	32.29			1409	9.49	5.13	11383	12.24	1.49	13.2	1.33		21.05	2591	11.94	22.28		5.8	1.23	0.64	6.99	5.64	6.04
HNO2-6hr-bl1					81.01	586.59	2.38	32.29			3267	9.49	2.97	1622	50.9	1.49	3.98	1.33		2.33	435.72	12.64	2.97		5.2	18.27	0.64	1.09	5.64	22.35
HNO2-6hr-bl2					67.85	1644	3.66	32.29			3210	9.49	2.97	1676	248.64	1.49	3.98	1.33		11.95	632.83	25.93	14.38		9.56	16.55	0.64	1.35	5.64	15.07
HNO2-3d-ap1					8002	11179	35.47	45.62			5338	9.49	3.77	851.62	32.57	27.76	43.83	13.32		116.69	4836	359.84	35.63		24.04	1.23	0.8	8.74	5.64	106.35
HNO2-3d-ap2					8712	2567	59.34	32.29			3363	9.49	4.33	29.32	160.97	1.49	21.79	1.33		16.15	3684	409.68	7.58		7.78	1.23	0.64	3.58	5.64	34.28
HNO2-3d-bl1					50.08	5992	30.08	38.02			14765	9.49	3.48	1108	388.65	1.49	9.55	1.84		38.79	3643	5097	94.26		49.07	23.03	0.7	7.88	5.64	336.28
HNO2-3d-bl2					90.55	1810	33.35	38.02			15093	9.49	2.97	1270	202.32	1.49	8.96	1.33		9.37	3486	271.7	5.75		8.97	19.1	0.64	1.09	5.64	256.6
HNO2-6d-ap1					7615	3143	32.81	32.29			2175	9.49	3.19	1327	131.13	9.25	15.76	1.33		18.24	4311	2683	8.33		23.67	1.23	0.7	2.26	5.64	30.62
HNO2-6d-ap2					7668	3984	31.18	32.29			5831	12.09	9.59	5901	9.83	1.49	159.94	8.83		18.1	1804	3992	3.11		26.41	1.23	4.61	5.05	7.13	33.75
HNO2-6d-bl1					1409	6954	80.65	32.29			12140	9.49	4.61	904.27	253.52	26.87	990.25	1.33		87.19	6213	13922	10.01		56.27	1.23	1.21	7.64	5.64	162.71
HNO2-6d-bl2					165.17	3758	26.71	32.29			13645	9.49	4.06	3341	1626	23.89	24.43	1.33		42.59	7717	22855	42.41		200.7	1.23	0.8	10.71	5.64	584.9
HNO2-mock-3d-ap1					4222	7680	2.92	32.29			1934	41.34	3.48	1220	1019	1.49	26.33	1.33		18.85	5525	338.37	39.07		13.58	1.23	0.64	2.45	5.64	4.22
HNO2-mock-3d-ap2					1946	11100	2.92	32.29			1850	9.49	2.97	844.14	2386	1.49	12.24	1.33		14.32	4847	93.79	42.26		7.18	1.23	0.64	1.92	5.64	3.07
HNO2-mock-3d-bl1					339.07	7242	2.38	32.29			4386	9.49	3.19	1793	907.98	1.49	7.45	1.7		7.68	4734	1548	125.86		19.59	9.19	0.64	6.44	5.64	91.05
HNO2-mock-3d-bl2					181.61	2957	2.38	32.29			6494	9.49	3.19	1933	1158	1.49	5.91	1.33		8.16	3928	172.07	24.08		9.66	8.83	0.8	1.8	5.64	199.66
HNO2-mock-6d-ap1					935.67	943.32	2.38	38.02			451.5	9.49	2.97	1094	113.9	1.49	10.91	1.33		12.03	2518	24.23	6.44		4.62	3.82	0.64	1.09	5.64	1.73
HNO2-mock-6d-ap2					924.89	18004	3.66	32.29			1995	9.49	4.61	1647	2098	6.4	10.83	2.53		9.82	5441	199.36	136.83		11.14	1.23	0.7	1.73	5.64	35.46
HNO2-mock-36-bl1					305.05	17682	2.38	38.02			982.67	9.49	4.06	1682	5825	29.24	8.88	2.31		10.45	5946	5944	306.87		32.77	12.54	0.8	4.85	6.43	128.81
HNO2-mock-6d-bl2					356.33	3683	2.38	38.02			960.81	9.49	3.19	1909	1704	2.73	5.8	1.33		6.98	3792	186.7	24.99		10.94	19.72	0.64	1.65	5.64	306.71
FC
																			IL-1 α					MCP-1
																			5.43					20.49
																			8.05					16.84
																			3.98					23.99
																			11.89					31.24
																			6.21					6.49
																			4.48					5.91
																			6.12					31.24
																			6.33					30.31
																			26.33					61.28
																			12.24					41.11
																			7.45					38.92
																			5.91					48.83
																			10.91					73.05
																			10.83					47.06
																			8.88					34.98
																			5.8					13.19
